# Trade of commercial potting substrates: A largely overlooked means of the long-distance dispersal of plants

**DOI:** 10.1101/2021.12.01.470741

**Authors:** Judit Sonkoly, Attila Takács, Attila Molnár V., Péter Török

**Affiliations:** Department of Ecology, University of Debrecen, H-4032 Debrecen, Egyetem tér 1., Hungary; MTA-DE Lendület Functional and Restoration Ecology Research Group, H-4032 Debrecen, Egyetem tér 1., Hungary; Department of Botany, University of Debrecen, H-4032 Debrecen, Egyetem tér 1., Hungary

**Keywords:** cattle manure, dispersal, growing media, horticulture, human-vectored dispersal, invasions, long-distance dispersal, potting soil, potting substrate, seed dispersal, traits

## Abstract

Although long-distance dispersal (LDD) events are considered to be rare and highly stochastic, they are disproportionately important and drive several large-scale ecological processes. The realisation of the disproportionate importance of LDD has led to an upsurge in studies of this phenomenon; yet, we still have a very limited understanding of its frequency, extent and consequences. Humanity intentionally spreads a high number of species, but a less obvious issue is that it is associated with the accidental dispersal of other plant species. Although the global trade of potted plants and horticultural substrates is capable of dispersing large quantities of propagules, this issue has hardly been studied from an ecological point of view. We used the seedling emergence method to assess the viable seed content of different types of commercial potting substrates to answer the following questions: (i) In what richness and density do substrates contain viable seeds? (ii) Does the composition of substrates influence their viable seed content? and (iii) Are there common characteristics of the species dispersed this way? We detected altogether 438 seedlings of 66 taxa and found that 1 litre of potting substrate contains an average of 13.27 seeds of 6.24 species, so an average 20-litre bag of substrate contains 265 viable seeds. There was a high variability in the seed content of the substrates, as substrates containing cattle manure contained a substantially higher number of species and seeds than substrates without manure. Based on this, this pathway of LDD is an interplay between endozoochory by grazing livestock and accidental human-vectored dispersal, implying that the diet preference of grazing animals largely determines the ability of a plant species to be dispersed this way. According to our results, potting substrates can disperse large quantities of seeds of a wide range of plant species, moreover, these dispersal events occur on very long distances in almost all cases. We conclude that this kind of human-vectored LDD may have complex effects on plant populations and communities; however, as this dispersal pathway is largely understudied and has hardly been considered as a type of LDD, its consequences are still largely unknown and further studies of the issue are of great importance.
