## Supplementary Material 1 for "Trade of commercial potting substrates: A largely overlooked means of the long-distance dispersal of plants"

### Sheet: Munka1
Species	Seedling number	Substrate number	Origin	TSW	SLI	LA	SLA	LDMC	WB	LB	NB	Gretest distance	MDD	MDD source
	The total number of seedlings germinated from all the samples	The number of different substrates in which each species was found	Geographical origin of the species	Thousand-seed weight (g)	Seed Longevity Index based on Bekker et al. (1998)	Leaf Area (mm2)	Specific Leaf Area (mm2/mg)	Leaf Dry Matter Content (mg/g)	Borhidi-type indicator value for soil moisture (Borhidi 1995)	Borhidi-type indicator value for light intensity (Borhidi 1995)	Borhidi-type indicator value for nutrient supply (Borhidi 1995)	The maximum distance the seeds of each species dispersed in the substrates from the place of production (km)	Recorded or predicted maximum dispersal distance (m)	Source of maximum dispersal distance: recorded MDDs were gathered from the literature by Tamme et al. (2014), while predicted MDDs were either calculated by Tamme et al. (2014) or calculated by us using the dispeRsal function in R (Tamme et al. 2014).
Agrostis capillaris	3	2	native	0.0473	0.75	NA	NA	NA	4	7	3	342	5.98177	predicted MDD (present paper)
Agrostis stolonifera	1	1	native	0.0443	1	141.266	26.13	431.16	7	8	5	364	61	recorded MDD (Tamme et al. 2014)
Alopecurus aequalis	1	1	native	NA	NA	NA	NA	NA	8	9	9	342	1.92029	predicted MDD (present paper)
Amaranthus blitum	4	2	native	0.338	NA	798	28.774	158.537	4	8	8	342	0.942277	predicted MDD (present paper)
Amaranthus retroflexus	4	2	adventive	0.3983	1	1486.97	28.815	183.674	5	9	9	342	0.509659	predicted MDD (present paper)
Atriplex prostrata	1	1	native	1.74935	1	1271.03	18.7837	159.191	6	9	6	314	0.73	predicted MDD (Tamme et al. 2014)
Capsella bursa-pastoris	34	2	native	0.1273	1	543.068	45.898	155.049	5	8	7	342	35	recorded MDD (Tamme et al. 2014)
Cardamine parviflora	4	2	native	0.0563	NA	106.5	37.455	239.362	7	8	6	342	0.497364	predicted MDD (present paper)
Carex distans	1	1	native	1.5483	NA	NA	NA	NA	7	9	3	194	0.667502	predicted MDD (present paper)
Carex flacca	2	1	native	1.197	1	NA	NA	NA	7	7	3	342	0.744266	predicted MDD (present paper)
Carex hirta	1	1	native	2.768	NA	1064.57	22.5544	291.838	7	7	5	194	0.450141	predicted MDD (present paper)
Carex sp.	1	1	NA	NA	NA	NA	NA	NA	-	-	-	NA	NA	NA
Chenopodium album	7	4	native	0.758	1	460.433	13.6762	243.373	4	7	7	342	0.603357	predicted MDD (present paper)
Chenopodium ficifolium	16	3	native	0.255	NA	NA	NA	NA	6	7	7	342	0.68335	predicted MDD (present paper)
Chenopodium glaucum	3	3	native	0.2073	NA	219.333	26.748	109.821	6	8	9	364	0.959402	predicted MDD (present paper)
Chenopodium polyspermum	7	4	native	0.3107	NA	465.867	25.8815	171.81	6	6	8	342	0.507043	predicted MDD (present paper)
Conyza canadensis	9	3	adventive	0.06	1	232.767	40.3642	188.453	4	8	4	1117	2500	recorded MDD (Tamme et al. 2014)
Cyperus fuscus	1	1	native	0.0357	NA	510.567	45.05	95.2648	9	9	6	213	1.98121	predicted MDD (present paper)
Deschampsia cespitosa	1	1	native	0.2507	1	831.667	12.2906	348.977	7	7	3	364	0.886164	predicted MDD (present paper)
Descurainia sophia	2	1	native	0.119	NA	NA	NA	NA	4	8	6	342	0.17	predicted MDD (Tamme et al. 2014)
Echinochloa crus-galli	32	5	native	1.57	1	NA	NA	NA	7	8	8	1117	0.497877	predicted MDD (present paper)
Epilobium ciliatum	1	1	adventive	NA	NA	NA	NA	NA	5	7	8	213	179	predicted MDD (Tamme et al. 2014)
Erigeron annuus	1	1	adventive	0.016	NA	408.033	44.887	163.038	7	5	6	342	35.43	predicted MDD (Tamme et al. 2014)
Hypericum tetrapterum	6	1	native	0.0493	1	176.3	27.2629	366.038	8	7	5	364	0.23	predicted MDD (Tamme et al. 2014)
Juncus articulatus	19	6	native	0.0213	1	NA	NA	NA	8	8	2	364	4.90784	predicted MDD (present paper)
Juncus conglomeratus	9	2	native	0.02	1	NA	NA	NA	8	8	5	342	8.04277	predicted MDD (present paper)
Juncus effusus	28	2	native	0.013	1	NA	NA	NA	9	8	3	342	2.42	predicted MDD (Tamme et al. 2014)
Juncus inflexus	10	2	native	0.0223	1	1295.17	9.09107	321.74	8	8	4	364	4.5023	predicted MDD (present paper)
Juncus sp. (compressus/gerardii)	9	4	native	0.0132	1	NA	NA	NA	-	-	-	NA	NA	NA
Juncus subnodulosus	1	1	native	0.014	NA	NA	NA	NA	8	8	3	314	51.6849	predicted MDD (present paper)
Lamium purpureum	2	2	native	0.648	0.5	358.334	51.716	112.536	5	7	6	342	0.351135	predicted MDD (present paper)
Leonurus marrubiastrum	1	1	native	0.3423	NA	NA	NA	NA	6	8	7	194	0.80917	predicted MDD (present paper)
Linaria vulgaris	2	1	native	0.1247	1	119.133	24.6483	225.505	3	8	3	342	1.37	predicted MDD (Tamme et al. 2014)
Lychnis flos-cuculi	1	1	native	0.1207	1	NA	NA	NA	7	7	4	321	0.37	predicted MDD (Tamme et al. 2014)
Lythrum salicaria	26	4	native	0.0817	1	1378.53	36.3729	237.469	9	7	4	342	1.01	predicted MDD (Tamme et al. 2014)
Mentha aquatica	2	2	native	0.134	1	NA	NA	NA	9	7	4	321	1.1209	predicted MDD (present paper)
Persicaria dubia	3	3	native	2.277	NA	1287.77	29.9017	262.548	9	7	7	342	0.79365	predicted MDD (present paper)
Persicaria lapathifolia	2	2	native	1.839	1	NA	NA	NA	8	6	8	342	0.36551	predicted MDD (present paper)
Persicaria maculosa	1	1	native	1.847	1	1105.53	25.2021	324.458	7	6	7	171	0.433048	predicted MDD (present paper)
Phalaris arundinacea	1	1	native	0.531	1	NA	NA	NA	9	7	7	364	0.723381	predicted MDD (present paper)
Phragmites australis	1	1	native	0.0383	0	NA	NA	NA	10	7	5	321	2500	recorded MDD (Tamme et al. 2014)
Plantago major	9	5	native	0.14	1	2325.47	16.03	190.002	6	8	6	342	38	recorded MDD (Tamme et al. 2014)
Poa annua	28	3	native	0.2027	1	89.7	34.9481	229.167	6	7	8	342	180	recorded MDD (Tamme et al. 2014)
Poa compressa	2	1	native	0.0683	1	369.633	20.3842	353.936	2	9	2	194	1.58182	predicted MDD (present paper)
Poa palustris	4	1	native	0.154	NA	NA	NA	NA	9	7	7	342	1.66821	predicted MDD (present paper)
Poa trivialis	1	1	native	0.1213	1	744.833	30.4843	309.283	7	6	7	194	1.21417	predicted MDD (present paper)
Polygonum aviculare	5	4	native	1.827	1	22.599	23.292	301.069	4	9	5	342	0.64465	predicted MDD (present paper)
Portulaca oleracea	40	5	native	0.1083	1	115.9	50	47.368	4	7	7	342	1.01646	predicted MDD (present paper)
Potentilla reptans	1	1	native	0.4597	1	1370.31	19.913	283.09	6	6	5	364	7	recorded MDD (Tamme et al. 2014)
Pulicaria dysenterica	1	1	native	0.0577	0	NA	NA	NA	7	8	5	194	6.91	predicted MDD (Tamme et al. 2014)
Ranunculus repens	2	1	native	2.8867	1	1277.43	20.9	163.561	8	6	6	364	0.507104	predicted MDD (present paper)
Ranunculus sceleratus	7	2	native	0.1497	1	NA	NA	NA	9	9	9	342	35	predicted MDD (Tamme et al. 2014)
Rorippa sylvestris	1	1	native	0.047	1	NA	NA	NA	8	6	6	321	1.44979	predicted MDD (present paper)
Rumex maritimus	3	2	native	0.2927	NA	NA	NA	NA	7	8	9	342	2.58702	predicted MDD (present paper)
Salix caprea	1	1	native	0.1287	NA	4458.8	15.464	365.58	5	7	5	364	13139.4	predicted MDD (present paper)
Salix sp.	1	1	NA	NA	NA	NA	NA	NA	-	-	-	NA	NA	NA
Senecio vulgaris	1	1	native	0.2173	1	346.668	35.572	105.546	4	7	8	364	1200	recorded MDD (Tamme et al. 2014)
Setaria viridis	1	1	native	0.9697	NA	564.533	35.8814	227.36	4	7	7	314	0.500021	predicted MDD (present paper)
Solidago gigantea	1	1	adventive	0.1917	NA	150.633	1.04293	331.903	8	7	8	213	135.61	predicted MDD (Tamme et al. 2014)
Sonchus arvensis	5	2	native	0.3147	1	4240.25	42.991	90.5	5	7	7	342	1100	recorded MDD (Tamme et al. 2014)
Stellaria media	25	3	native	0.3527	1	353.833	69.136	92.31	5	6	8	342	0.32	predicted MDD (Tamme et al. 2014)
Thalictrum flavum	2	1	native	1.3267	NA	8227.62	27.262	241.746	8	7	4	314	0.571522	predicted MDD (present paper)
Tripleurospermum inodorum	5	2	native	0.2603	1	504.401	15.685	246.321	5	8	7	342	0.851487	predicted MDD (present paper)
Typha sp.	5	3	NA	NA	NA	NA	NA	NA	-	-	-	NA	NA	NA
Urtica dioica	4	2	native	0.1583	1	2676.92	38.082	209.41	7	6	9	342	0.758342	predicted MDD (present paper)
Veronica catenata	22	6	native	0.0267	NA	NA	NA	NA	9	7	7	364	2.43516	predicted MDD (present paper)
