## Supplementary Material 2 for "Trade of commercial potting substrates: A largely overlooked means of the long-distance dispersal of plants"

### Sheet: Munka1
	BMG/1	BMG/2	BMG/3	CSG/1	CSG/2	CSG/3	CSH/1	CSH/2	CSH/3	FLG/1	FLG/2	FLG/3	FLP/1	FLP/2	FLP/3	FOG/1	FOG/2	FOG/3	GAG/1	GAG/2	GAG/3	MGH/1	MGH/2	MGH/3	OAR/1	OAR/2	OAR/3	SUG/1	SUG/2	SUG/3	TLG/1	TLG/2	TLG/3	Total
Agrostis capillaris	0	0	2	0	0	0	0	0	0	1	0	0	0	0	0	0	0	0	0	0	0	0	0	0	0	0	0	0	0	0	0	0	0	3
Agrostis stolonifera	0	0	0	0	0	0	0	0	0	0	0	0	0	0	0	0	0	0	0	0	0	0	0	0	0	0	0	0	0	1	0	0	0	1
Alopecurus aequalis	0	0	0	0	0	0	0	0	0	0	0	0	0	1	0	0	0	0	0	0	0	0	0	0	0	0	0	0	0	0	0	0	0	1
Amaranthus blitum	0	0	0	0	0	0	0	0	0	1	0	0	2	1	0	0	0	0	0	0	0	0	0	0	0	0	0	0	0	0	0	0	0	4
Amaranthus retroflexus	0	0	0	0	0	0	0	0	0	1	2	0	0	0	0	0	0	0	0	0	0	0	0	0	1	0	0	0	0	0	0	0	0	4
Atriplex prostrata	0	0	0	0	0	0	0	0	0	0	0	0	0	0	0	0	0	0	0	0	0	0	0	0	0	0	0	0	0	0	0	0	1	1
Capsella bursa-pastoris	0	0	0	0	0	0	0	0	0	9	2	3	7	6	7	0	0	0	0	0	0	0	0	0	0	0	0	0	0	0	0	0	0	34
Cardamine parviflora	0	0	0	0	0	0	0	0	0	0	1	0	1	2	0	0	0	0	0	0	0	0	0	0	0	0	0	0	0	0	0	0	0	4
Carex distans	0	0	1	0	0	0	0	0	0	0	0	0	0	0	0	0	0	0	0	0	0	0	0	0	0	0	0	0	0	0	0	0	0	1
Carex flacca	0	0	0	0	0	0	0	0	0	0	0	0	1	1	0	0	0	0	0	0	0	0	0	0	0	0	0	0	0	0	0	0	0	2
Carex hirta	0	0	1	0	0	0	0	0	0	0	0	0	0	0	0	0	0	0	0	0	0	0	0	0	0	0	0	0	0	0	0	0	0	1
Carex sp.	0	0	0	0	0	0	0	0	0	0	0	0	0	1	0	0	0	0	0	0	0	0	0	0	0	0	0	0	0	0	0	0	0	1
Chenopodium album	1	0	1	0	0	0	0	0	0	1	0	0	0	0	0	0	0	0	0	0	1	0	0	0	0	0	0	0	0	0	1	0	2	7
Chenopodium ficifolium	3	1	2	0	0	0	0	0	0	0	0	0	1	0	0	0	0	0	0	0	0	0	0	0	0	0	0	0	0	0	2	3	4	16
Chenopodium glaucum	0	0	1	0	0	0	0	0	0	0	0	0	1	0	0	0	0	0	0	0	0	0	0	0	0	0	0	0	0	1	0	0	0	3
Chenopodium polyspermum	0	0	1	0	0	0	0	0	0	1	2	0	0	0	2	0	0	0	0	0	1	0	0	0	0	0	0	0	0	0	0	0	0	7
Conyza canadensis	0	0	0	0	0	0	1	0	0	0	0	0	0	2	0	0	0	0	0	0	0	0	0	0	0	0	0	0	0	0	4	1	1	9
Cyperus fuscus	0	0	0	0	0	0	0	0	0	0	0	0	0	0	0	0	0	0	0	0	0	0	0	0	0	1	0	0	0	0	0	0	0	1
Deschampsia cespitosa	0	0	0	0	0	0	0	0	0	0	0	0	0	0	0	0	0	0	0	0	0	0	0	0	0	0	0	0	0	1	0	0	0	1
Descurainia sophia	0	0	0	0	0	0	0	0	0	0	0	0	1	1	0	0	0	0	0	0	0	0	0	0	0	0	0	0	0	0	0	0	0	2
Echinochloa crus-galli	0	1	2	0	2	0	0	0	0	0	0	0	3	2	3	0	0	0	1	0	6	0	0	0	0	0	0	0	0	3	9	0	0	32
Epilobium ciliatum	0	0	0	0	0	0	0	0	0	0	0	0	0	0	0	1	0	0	0	0	0	0	0	0	0	0	0	0	0	0	0	0	0	1
Erigeron annuus	0	0	0	0	0	0	0	0	0	0	1	0	0	0	0	0	0	0	0	0	0	0	0	0	0	0	0	0	0	0	0	0	0	1
Hypericum tetrapterum	0	0	0	0	0	0	0	0	0	0	0	0	0	0	0	0	0	0	0	0	0	0	0	0	0	0	0	2	2	2	0	0	0	6
Juncus articulatus	0	0	0	0	0	0	0	0	0	1	1	0	4	1	2	0	0	0	0	1	1	1	0	0	0	0	0	2	1	3	0	0	1	19
Juncus conglomeratus	0	0	0	0	0	0	0	0	0	3	1	1	3	0	1	0	0	0	0	0	0	0	0	0	0	0	0	0	0	0	0	0	0	9
Juncus effusus	0	0	0	0	0	0	0	0	0	6	1	3	9	4	5	0	0	0	0	0	0	0	0	0	0	0	0	0	0	0	0	0	0	28
Juncus inflexus	0	0	0	0	0	0	0	0	0	0	0	0	0	0	0	0	1	1	0	0	0	0	0	0	0	0	0	2	3	3	0	0	0	10
Juncus sp. (compressus/gerardii)	0	0	4	0	0	0	0	0	0	0	0	0	0	2	0	0	0	0	0	0	1	0	0	0	0	0	0	2	0	0	0	0	0	9
Juncus subnodulosus	0	0	0	0	0	0	0	0	0	0	0	0	0	0	0	0	0	0	0	0	0	0	0	0	0	0	0	0	0	0	1	0	0	1
Lamium purpureum	0	0	0	0	0	0	0	0	0	0	0	1	0	1	0	0	0	0	0	0	0	0	0	0	0	0	0	0	0	0	0	0	0	2
Leonurus marrubiastrum	0	0	1	0	0	0	0	0	0	0	0	0	0	0	0	0	0	0	0	0	0	0	0	0	0	0	0	0	0	0	0	0	0	1
Linaria vulgaris	0	0	0	0	0	0	0	0	0	0	0	0	2	0	0	0	0	0	0	0	0	0	0	0	0	0	0	0	0	0	0	0	0	2
Lychnis flos-cuculi	0	0	0	0	0	0	0	0	0	0	0	0	0	0	0	0	0	0	1	0	0	0	0	0	0	0	0	0	0	0	0	0	0	1
Lythrum salicaria	0	0	0	0	0	0	0	0	0	2	5	4	7	3	3	0	0	0	0	1	0	0	0	0	0	0	0	0	0	0	1	0	0	26
Mentha aquatica	0	0	0	0	0	0	0	0	0	0	0	0	0	0	0	0	0	0	1	0	0	0	0	0	0	0	0	0	0	0	1	0	0	2
Persicaria dubia	0	0	0	0	0	0	0	0	0	0	1	0	0	1	0	0	0	0	0	1	0	0	0	0	0	0	0	0	0	0	0	0	0	3
Persicaria lapathifolia	0	0	0	0	0	0	0	0	0	0	0	0	0	0	1	0	0	0	0	1	0	0	0	0	0	0	0	0	0	0	0	0	0	2
Persicaria maculosa	0	0	0	0	0	0	0	0	0	0	0	0	0	0	0	0	0	0	0	0	0	0	0	1	0	0	0	0	0	0	0	0	0	1
Phalaris arundinacea	0	0	0	0	0	0	0	0	0	0	0	0	0	0	0	0	0	0	0	0	0	0	0	0	0	0	0	0	1	0	0	0	0	1
Phragmites australis	0	0	0	0	0	0	0	0	0	0	0	0	0	0	0	0	0	0	0	1	0	0	0	0	0	0	0	0	0	0	0	0	0	1
Plantago major	0	0	2	0	0	0	0	0	0	1	2	0	1	1	0	0	0	0	0	0	1	0	0	0	0	0	0	0	0	0	0	1	0	9
Poa annua	0	0	0	0	0	0	0	0	0	1	0	3	5	11	7	0	0	0	0	1	0	0	0	0	0	0	0	0	0	0	0	0	0	28
Poa compressa	0	1	1	0	0	0	0	0	0	0	0	0	0	0	0	0	0	0	0	0	0	0	0	0	0	0	0	0	0	0	0	0	0	2
Poa palustris	0	0	0	0	0	0	0	0	0	0	2	2	0	0	0	0	0	0	0	0	0	0	0	0	0	0	0	0	0	0	0	0	0	4
Poa trivialis	0	1	0	0	0	0	0	0	0	0	0	0	0	0	0	0	0	0	0	0	0	0	0	0	0	0	0	0	0	0	0	0	0	1
Polygonum aviculare	1	0	0	0	0	0	0	0	0	1	0	0	0	1	0	0	0	0	1	0	1	0	0	0	0	0	0	0	0	0	0	0	0	5
Portulaca oleracea	0	0	1	0	0	0	0	0	0	5	3	6	7	10	5	0	0	0	0	0	0	0	2	0	0	0	0	0	0	0	0	1	0	40
Potentilla reptans	0	0	0	0	0	0	0	0	0	0	0	0	0	0	0	0	0	0	0	0	0	0	0	0	0	0	0	0	1	0	0	0	0	1
Pulicaria dysenterica	0	0	1	0	0	0	0	0	0	0	0	0	0	0	0	0	0	0	0	0	0	0	0	0	0	0	0	0	0	0	0	0	0	1
Ranunculus repens	0	0	0	0	0	0	0	0	0	0	0	0	0	0	0	0	0	0	0	0	0	0	0	0	0	0	0	0	1	1	0	0	0	2
Ranunculus sceleratus	0	0	0	0	0	0	0	0	0	0	0	0	1	0	2	0	0	0	0	0	0	0	0	0	0	0	0	0	0	0	3	0	1	7
Rorippa sylvestris	0	0	0	0	0	0	0	0	0	0	0	0	0	0	0	0	0	0	1	0	0	0	0	0	0	0	0	0	0	0	0	0	0	1
Rumex maritimus	0	0	0	0	0	0	0	0	0	1	1	0	0	0	1	0	0	0	0	0	0	0	0	0	0	0	0	0	0	0	0	0	0	3
Salix caprea	0	0	0	0	0	0	0	0	0	0	0	0	0	0	0	0	0	0	0	0	0	0	0	0	0	0	0	0	0	1	0	0	0	1
Salix sp.	0	0	0	0	0	0	0	0	0	1	0	0	0	0	0	0	0	0	0	0	0	0	0	0	0	0	0	0	0	0	0	0	0	1
Senecio vulgaris	0	0	0	0	0	0	0	0	0	0	0	0	0	0	0	0	0	0	0	0	0	0	0	0	0	0	0	0	0	1	0	0	0	1
Setaria viridis	0	0	0	0	0	0	0	0	0	0	0	0	0	0	0	0	0	0	0	0	0	0	0	0	0	0	0	0	0	0	1	0	0	1
Solidago gigantea	0	0	0	0	0	0	0	0	0	0	0	0	0	0	0	0	1	0	0	0	0	0	0	0	0	0	0	0	0	0	0	0	0	1
Sonchus arvensis	0	0	0	0	0	0	0	0	0	0	0	1	0	0	0	0	0	0	0	0	4	0	0	0	0	0	0	0	0	0	0	0	0	5
Stellaria media	0	0	0	0	0	0	0	0	0	2	1	9	3	6	3	0	0	0	0	0	0	0	0	0	0	0	0	0	0	0	0	0	1	25
Thalictrum flavum	0	0	0	0	0	0	0	0	0	0	0	0	0	0	0	0	0	0	0	0	0	0	0	0	0	0	0	0	0	0	1	0	1	2
Tripleurospermum inodorum	0	0	0	0	0	0	0	0	0	4	0	0	0	0	0	0	0	0	0	0	1	0	0	0	0	0	0	0	0	0	0	0	0	5
Typha sp.	0	0	1	0	0	0	0	0	0	1	2	0	1	0	0	0	0	0	0	0	0	0	0	0	0	0	0	0	0	0	0	0	0	5
Urtica dioica	0	0	0	0	0	0	0	0	0	1	0	2	1	0	0	0	0	0	0	0	0	0	0	0	0	0	0	0	0	0	0	0	0	4
Veronica catenata	0	0	0	0	0	0	0	0	0	0	1	0	0	1	0	0	1	1	0	1	1	0	0	0	0	0	0	1	0	1	6	2	6	22
Total	5	4	22	0	2	0	1	0	0	44	29	35	61	59	42	1	3	2	5	7	18	1	2	1	1	1	0	9	9	18	30	8	18	438
